# *POL30* alleles in *Saccharomyces cerevisiae* reveal complexities of the cell cycle and ploidy on heterochromatin assembly

**DOI:** 10.1101/679829

**Authors:** Molly Brothers, Jasper Rine

## Abstract

In *Saccharomyces cerevisiae*, transcriptional silencing at *HML* and *HMR* maintains mating-type identity. The repressive chromatin structure at these loci is replicated every cell cycle and must be re-established quickly to prevent transcription of the genes at these loci. Mutations in a component of the replisome, the Proliferating Cell Nuclear Antigen (PCNA), encoded by *POL30*, cause a loss of transcriptional silencing at *HMR*. We used an assay that captures transient losses of silencing at *HML* and *HMR* to perform extended genetic analyses of the *pol30-6*, *pol30-8*, and *pol30-79* alleles. All three alleles destabilized silencing only transiently and only in cycling cells. Whereas *pol30-8* caused loss of silencing by disrupting the function of Chromatin Assembly Factor 1 (CAF-I), *pol30-6* and *pol30-79* acted through a separate genetic pathway but one still dependent on histone chaperones. Surprisingly, the silencing-loss phenotypes depended on ploidy but not on *POL30* dosage or mating-type identity. Separately from silencing loss, the *pol30-6* and *pol30-79* alleles also displayed high levels of mitotic recombination in diploids. These results established that histone trafficking involving PCNA at replication forks is crucial to the maintenance of chromatin state and genome stability during DNA replication. They also raised the possibility that increased ploidy may protect chromatin states when the replisome is perturbed.
