## Supplemental Table 1 for "*POL30* alleles in *Saccharomyces cerevisiae* reveal complexities of the cell cycle and ploidy on heterochromatin assembly"

### Sheet: Sheet1
Table S1. Strains used in this study
[…] : plasmid number, found in Table S3
K.l. : Kluyveromyces lactis
RFP-GFP(KanMX): GPDpro-loxP-yEmRFP-CYC1term-kanMX-loxP-yEGFP-ADH1term
RFP-GFP(HphMX): GPDpro-loxP-yEmRFP-CYC1term-hphMX-loxP-yEGFP-ADH1term
Strain Number	MAT	Genotype	Published Source
JRY4012	a	can1-100, his3-11, leu2-3,112, trp1-1, ura3-1, lys2	Fox et al. 1995
JRY4577	a	can1-100, his3-11, leu2-3,112, trp1-1, ura3-1, lys2, sir4∆::HIS3	This study
JRY9624	∆	can1-100, his3-11, leu2-3,112, trp1-1, ura3-1, lys2, mat∆::kanMX, hmr∆::hygMX, sir3∆::K.l.URA3	Dodson & Rine 2015
JRY10710	α	can1-100, his3-11, leu2-3,112, ura3-1, lys2, hmrα2∆::cre, ura3∆::RFP-GFP(KanMX)	This study
JRY10790	a	can1-100, his3-11, leu2-3,112, ura3-1, lys2, hmrα2∆::cre, ura3∆::RFP-GFP(HphMX)	Janke et al. 2018
JRY11129	a	can1-100, his3-11,15, leu2-3,112, trp1-1, ura3-1, lys2, hmlα2∆::yEmRFP, hmrα2∆::yEGFP	This study
JRY11131	a	can1-100, his3-11,15, leu2-3,112, trp1-1, ura3-1, lys2, sir4∆::HIS3, hmlα2∆::yEmRFP, hmrα2∆::yEGFP	This study
JRY11132	a	can1-100, his3-11,15, leu2-3,112, trp1-1, ura3-1, lys2, pol30-8, hmlα2∆::yEmRFP, hmrα2∆::yEGFP	This study
JRY11137	a	can1-100, his3-11,15, leu2-3,112, lys2, hmlα2∆::cre, ura3∆::RFP-GFP(HphMX), pol30-6	This study
JRY11141	a	can1-100, his3-11,15, leu2-3,112, lys2, hmlα2∆::cre, ura3∆::RFP-GFP(HphMX), pol30-79	This study
JRY11159	a/α	can1-100/can1-100, his3-11,15/his3-11,15, leu2-3,112/leu2-3,112, lys2/lys2, TRP1/trp1-1, hmlα2∆::cre/HML, ura3∆::RFP-GFP(HphMX)/ura3-1	This study
JRY11160	a/α	can1-100/can1-100, his3-11,15/his3-11,15, leu2-3,112/leu2-3,112, lys2/lys2, TRP1/trp1-1, hmlα2∆::cre/HML, ura3∆::RFP-GFP(HphMX)/ura3-1, POL30/pol30-6	This study
JRY11161	a/α	can1-100/can1-100, his3-11,15/his3-11,15, leu2-3,112/leu2-3,112, lys2/lys2, TRP1/trp1-1, hmlα2∆::cre/HML, ura3∆::RFP-GFP(HphMX)/ura3-1, POL30/pol30-79	This study
JRY11163	a	can1-100, his3-11,15, leu2-3,112, lys2, hmlα2∆::cre, ura3∆::RFP-GFP(HphMX), cac1∆::K.l.URA3, pol30-79	This study
JRY11165	a	can1-100, his3-11,15, leu2-3,112, lys2, hmlα2∆::cre, ura3∆::RFP-GFP(HphMX), [pJR3418]	This study
JRY11166	a	can1-100, his3-11,15, leu2-3,112, lys2, hmlα2∆::cre, ura3∆::RFP-GFP(HphMX), pol30-6, [pJR3418]	This study
JRY11167	a	can1-100, his3-11,15, leu2-3,112, lys2, hmlα2∆::cre, ura3∆::RFP-GFP(HphMX), pol30-8, [pJR3418]	This study
JRY11168	a	can1-100, his3-11,15, leu2-3,112, lys2, hmlα2∆::cre, ura3∆::RFP-GFP(HphMX), pol30-79, [pJR3418]	This study
JRY11169	a/α	can1-100/can1-100, his3-11,15/his3-11,15, leu2-3,112/leu2-3,112, lys2/lys2, TRP1/trp1-1, hmlα2∆::cre/HML, ura3∆::RFP-GFP(HphMX)/ura3-1, POL30/pol30-8	This study
JRY11175	a	can1-100, his3-11,15, leu2-3,112, lys2, hmlα2∆::cre, ura3∆::RFP-GFP(HphMX), [pRS425]	This study
JRY11176	a	can1-100, his3-11,15, leu2-3,112, lys2, hmlα2∆::cre, ura3∆::RFP-GFP(HphMX), pol30-6, [pRS425]	This study
JRY11177	a	can1-100, his3-11,15, leu2-3,112, lys2, hmlα2∆::cre, ura3∆::RFP-GFP(HphMX), pol30-8, [pRS425]	This study
JRY11178	a	can1-100, his3-11,15, leu2-3,112, lys2, hmlα2∆::cre, ura3∆::RFP-GFP(HphMX), pol30-79, [pRS425]	This study
JRY11186	α	can1-100, his3-11,15, leu2-3,112, lys2, HMRα, hmrα2∆::CRE, ura3∆::RFP-GFP(KanMX), pol30-6	This study
JRY11187	α	can1-100, his3-11,15, leu2-3,112, lys2, HMRα, hmrα2∆::CRE, ura3∆::RFP-GFP(KanMX), pol30-8	This study
JRY11188	a	can1-100, his3-11,15, leu2-3,112, lys2, hmlα2∆::cre, ura3∆::RFP-GFP(HphMX), pol30-8	This study
JRY11189	a	can1-100, his3-11,15, leu2-3,112, lys2, hmlα2∆::cre, ura3∆::RFP-GFP(HphMX), cac1∆::K.l.URA3, pol30-8	This study
JRY11192	a	can1-100, his3-11,15, leu2-3,112, lys2, hmlα2∆::cre, ura3∆::RFP-GFP(HphMX), cac1∆::K.l.URA3, pol30-6	This study
JRY11193	α	can1-100, his3-11,15, leu2-3,112, lys2, hmlα2∆::cre, ura3∆::RFP-GFP(HphMX), cac1∆::K.l.URA3	This study
JRY11597	a	can1-100, his3-11,15, leu2-3,112, lys2, hmlα2∆::cre, ura3∆::RFP-GFP(HphMX), bar1∆	This study
JRY11599	a	can1-100, his3-11,15, leu2-3,112, lys2, hmlα2∆::cre, ura3∆::RFP-GFP(HphMX), bar1∆, pol30-79	This study
JRY11608	α	can1-100, his3-11,15, leu2-3,112, lys2, HMRα, hmrα2∆::CRE, ura3∆::RFP-GFP(KanMX), pol30-79	This study
JRY11635	a	can1-100, his3-11,15, leu2-3,112, lys2, hmlα2∆::cre, ura3∆::RFP-GFP(HphMX), bar1∆, pol30-8	This study
JRY11645	a	can1-100, his3-11,15, leu2-3,112, lys2, ura3-1, pol30-6	This study
JRY11647	a	can1-100, his3-11,15, leu2-3,112, lys2, ura3-1, pol30-8	This study
JRY11649	a	can1-100, his3-11,15, leu2-3,112, lys2, ura3-1, pol30-79	This study
JRY11656	a/α	can1-100/can1-100, his3-11,15/his3-11,15, leu2-3,112/leu2-3,112, lys2/lys2, TRP1/trp1-1, hmlα2∆::cre/HML, ura3∆::RFP-GFP(HphMX)/ura3-1, pol30-6/pol30-8	This study
JRY11657	a/α	can1-100/can1-100, his3-11,15/his3-11,15, leu2-3,112/leu2-3,112, lys2/lys2, TRP1/trp1-1, hmlα2∆::cre/HML, ura3∆::RFP-GFP(HphMX)/ura3-1, pol30-6/pol30-79	This study
JRY11658	a/α	can1-100/can1-100, his3-11,15/his3-11,15, leu2-3,112/leu2-3,112, lys2/lys2, TRP1/trp1-1, hmlα2∆::cre/HML, ura3∆::RFP-GFP(HphMX)/ura3-1, pol30-79/pol30-8	This study
JRY11682	a	can1-100, his3-11,15, leu2-3,112, lys2, hmlα2∆::cre, ura3∆::RFP-GFP(HphMX), bar1∆, pol30-6	This study
JRY11685	a/α	can1-100/can1-100, his3-11,15/his3-11,15, leu2-3,112/leu2-3,112, lys2/lys2, TRP1/trp1-1, hmlα2∆::cre/HML, ura3∆::RFP-GFP(KanMX)/ura3-1, pol30-6/pol30-79	This study
JRY11686	a/α	can1-100/can1-100, his3-11,15/his3-11,15, leu2-3,112/leu2-3,112, lys2/lys2, TRP1/TRP1, hmlα2∆::cre/HML, ura3∆::RFP-GFP(KanMX)/ura3-1, pol30-6/pol30-6	This study
JRY11687	a/α	can1-100/can1-100, his3-11,15/his3-11,15, leu2-3,112/leu2-3,112, lys2/lys2, TRP1/trp1-1, hmlα2∆::cre/HML, ura3∆::RFP-GFP(HphMX)/ura3-1, pol30-8/pol30-8	This study
JRY11688	a/α	can1-100/can1-100, his3-11,15/his3-11,15, leu2-3,112/leu2-3,112, lys2/lys2, TRP1/trp1-1, hmlα2∆::cre/HML, ura3∆::RFP-GFP(HphMX)/ura3-1, pol30-79/pol30-79	This study
JRY11699	∆	can1-100, his3-11, leu2-3,112, trp1-1, ura3-1, lys2, mat∆::K.l.LEU2	This study
JRY11700	∆	can1-100, his3-11, leu2-3,112, ura3-1, lys2, mat∆::K.l.LEU2, pol30-6	This study
JRY11701	∆	can1-100, his3-11, leu2-3,112, trp1-1, ura3-1, lys2, mat∆::K.l.LEU2, pol30-8	This study
JRY11702	∆	can1-100, his3-11, leu2-3,112, trp1-1, ura3-1, lys2, mat∆::K.l.LEU2, pol30-79	This study
JRY11714	a/α	can1-100/can1-100, his3-11,15/his3-11,15, leu2-3,112/leu2-3,112, lys2/lys2, TRP1/TRP1, hmlα2∆::cre/HML, ura3∆::RFP-GFP(KanMX)/ura3-1, pol30-6/pol30-6	This study
JRY11715	a/α	can1-100/can1-100, his3-11,15/his3-11,15, leu2-3,112/leu2-3,112, lys2/lys2, TRP1/TRP1, hmlα2∆::cre/HML, ura3∆::RFP-GFP(HphMX)/ura3-1, pol30-6/pol30-6	This study
JRY11716	a/α	can1-100/can1-100, his3-11,15/his3-11,15, leu2-3,112/leu2-3,112, lys2/lys2, TRP1/trp1-1, hmlα2∆::cre/HML, ura3∆::RFP-GFP(HphMX)/ura3-1, pol30-79/pol30-79	This study
JRY11717	a/α	can1-100/can1-100, his3-11,15/his3-11,15, leu2-3,112/leu2-3,112, lys2/lys2, TRP1/trp1-1, hmlα2∆::cre/HML, ura3∆::RFP-GFP(HphMX)/ura3-1, pol30-79/pol30-79	This study
JRY11718	∆/α	can1-100/can1-100, his3-11,15/his3-11,15, leu2-3,112/leu2-3,112, lys2/lys2, TRP1/trp1-1, hmlα2∆::cre/HML, ura3∆::RFP-GFP(HphMX)/ura3-1, MATα/mat∆::K.l.LEU2	This study
JRY11719	∆/α	can1-100/can1-100, his3-11,15/his3-11,15, leu2-3,112/leu2-3,112, lys2/lys2, TRP1/trp1-1, hmlα2∆::cre/HML, ura3∆::RFP-GFP(HphMX)/ura3-1, MATα/mat∆::K.l.LEU2, pol30-6/pol30-6	This study
JRY11720	∆/α	can1-100/can1-100, his3-11,15/his3-11,15, leu2-3,112/leu2-3,112, lys2/lys2, TRP1/trp1-1, hmlα2∆::cre/HML, ura3∆::RFP-GFP(HphMX)/ura3-1, MATα/mat∆::K.l.LEU2, pol30-79/pol30-79	This study
JRY11744	∆/α	can1-100/can1-100, his3-11,15/his3-11,15, leu2-3,112/leu2-3,112, lys2/lys2, TRP1/trp1-1, hmlα2∆::cre/HML, ura3∆::RFP-GFP(HphMX)/ura3-1, MATα/mat∆::K.l.LEU2, pol30-8/pol30-8	This study
JRY11745	a/α	can1-100/can1-100, his3-11,15/his3-11,15, leu2-3,112/leu2-3,112, lys2/lys2, trp1-1/trp1-1, ADE2/ade2-1, HMR/hmr::ADE2, hmlα2∆::cre/HML, ura3∆::RFP-GFP(HphMX)/ura3-1, POL30/pol30∆	This study
JRY11746	a/α	can1-100/can1-100, his3-11,15/his3-11,15, leu2-3,112/leu2-3,112, lys2/lys2, trp1-1/trp1-1, ADE2/ade2-1, HMR/hmr::ADE2, hmlα2∆::cre/HML, ura3∆::RFP-GFP(HphMX)/ura3-1, POL30/pol30∆	This study
JRY11747	a/α	can1-100/can1-100, his3-11,15/his3-11,15, leu2-3,112/leu2-3,112, lys2/lys2, trp1-1/trp1-1, ADE2/ade2-1, HMR/hmr::ADE2, hmlα2∆::cre/HML, ura3∆::RFP-GFP(HphMX)/ura3-1, pol30-6/pol30∆	This study
JRY11748	a/α	can1-100/can1-100, his3-11,15/his3-11,15, leu2-3,112/leu2-3,112, lys2/lys2, trp1-1/trp1-1, ADE2/ade2-1, HMR/hmr::ADE2, hmlα2∆::cre/HML, ura3∆::RFP-GFP(HphMX)/ura3-1, pol30-6/pol30∆	This study
JRY11749	a/α	can1-100/can1-100, his3-11,15/his3-11,15, leu2-3,112/leu2-3,112, lys2/lys2, trp1-1/trp1-1, ADE2/ade2-1, HMR/hmr::ADE2, hmlα2∆::cre/HML, ura3∆::RFP-GFP(HphMX)/ura3-1, pol30-8/pol30∆	This study
JRY11750	a/α	can1-100/can1-100, his3-11,15/his3-11,15, leu2-3,112/leu2-3,112, lys2/lys2, trp1-1/trp1-1, ADE2/ade2-1, HMR/hmr::ADE2, hmlα2∆::cre/HML, ura3∆::RFP-GFP(HphMX)/ura3-1, pol30-8/pol30∆	This study
JRY11751	a/α	can1-100/can1-100, his3-11,15/his3-11,15, leu2-3,112/leu2-3,112, lys2/lys2, trp1-1/trp1-1, ADE2/ade2-1, HMR/hmr::ADE2, hmlα2∆::cre/HML, ura3∆::RFP-GFP(HphMX)/ura3-1, pol30-79/pol30∆	This study
JRY11752	a/α	can1-100/can1-100, his3-11,15/his3-11,15, leu2-3,112/leu2-3,112, lys2/lys2, trp1-1/trp1-1, ADE2/ade2-1, HMR/hmr::ADE2, hmlα2∆::cre/HML, ura3∆::RFP-GFP(HphMX)/ura3-1, pol30-79/pol30∆	This study
JRY11760	a	can1-100, his3-11,15, leu2-3,112, lys2, hmlα2∆::cre, ura3∆::RFP-GFP(HphMX), dpb3∆::hisMX	This study
JRY11806	a	can1-100, his3-11,15, leu2-3,112, lys2, hmlα2∆::cre, ura3∆::RFP-GFP(HphMX), dpb3∆::hisMX, pol30-6	This study
JRY11808	a	can1-100, his3-11,15, leu2-3,112, lys2, hmlα2∆::cre, ura3∆::RFP-GFP(HphMX), dpb3∆::hisMX, pol30-8	This study
JRY11810	a	can1-100, his3-11,15, leu2-3,112, lys2, hmlα2∆::cre, ura3∆::RFP-GFP(HphMX), dpb3∆::hisMX, pol30-79	This study
JRY11812	a	can1-100, his3-11,15, leu2-3,112, lys2, hmlα2∆::cre, ura3∆::RFP-GFP(HphMX), mcm2-3A	This study
JRY11822	a/α	can1-100/can1-100, his3-11,15/his3-11,15, leu2-3,112/leu2-3,112, lys2/lys2, trp1-1/trp1-1, ADE2/ade2-1, HMR/hmr::ADE2, hmlα2∆::cre/HML, ura3∆::RFP-GFP(HphMX)/ura3-1, pol30-6/pol30∆	This study
JRY11823	a/α	can1-100/can1-100, his3-11,15/his3-11,15, leu2-3,112/leu2-3,112, lys2/lys2, trp1-1/trp1-1, ADE2/ade2-1, HMR/hmr::ADE2, hmlα2∆::cre/HML, ura3∆::RFP-GFP(HphMX)/ura3-1, pol30-79/pol30∆	This study
JRY11987	a	can1-100, his3-11,15, leu2-3,112, lys2, hmlα2∆::cre, ura3∆::RFP-GFP(HphMX), mcm2-3A, pol30-6	This study
JRY11989	a	can1-100, his3-11,15, leu2-3,112, lys2, hmlα2∆::cre, ura3∆::RFP-GFP(HphMX), mcm2-3A, pol30-8	This study
JRY11991	a	can1-100, his3-11,15, leu2-3,112, lys2, hmlα2∆::cre, ura3∆::RFP-GFP(HphMX), mcm2-3A, pol30-79	This study
JRY12174	α	can1-100, his3-11,15, leu2-3,112, lys2, trp1-1, sir4∆::TRP1	This study
JRY12026	a/a/α/α	can1-100/can1-100/can1-100/can1-100, his3-11,15/his3-11,15/his3-11,15/his3-11,15, leu2-3,112/leu2-3,112/leu2-3,112/leu2-3,112, trp1-1/trp1-1/trp1-1/trp1-1, ade2-1/ADE2/ade2-1/ADE2, LYS2/lys2/LYS2/lys2, hmr::ADE2/HMR/hmr::ADE2/HMR, HML/hmlα2∆::cre/HML/hmlα2∆::cre, ura3-1/ura3∆::RFP-GFP(HphMX)/ura3-1/ura3∆::RFP-GFP(HphMX), POL30/pol30∆/pol30∆/pol30∆::K.l.LEU2	This study
