## Supplemental Table 2 for "*POL30* alleles in *Saccharomyces cerevisiae* reveal complexities of the cell cycle and ploidy on heterochromatin assembly"

### Sheet: Sheet1
Table S1. Plasmids used in this study
Plasmid	Description	Published Source
pBL230-0	POL30, TRP1, ampR, CEN/ARS	Ayyagari et al. 1995
pJR3418	CAC1, CAC2, CAC3, LEU2, ampR, 2μ	Janke et al. 2018
pJR3428	cas9, URA3, ARS4, KanR	This study, Lee et al. 2015
pRS425	LEU2, ampR, 2μ	Sikorski & Hieter 1989
