## Supplemental Table 3 for "*POL30* alleles in *Saccharomyces cerevisiae* reveal complexities of the cell cycle and ploidy on heterochromatin assembly"

### Sheet: Sheet1
Table S2. Oligonucleotides used in this study.
K.l. : Kluyveromyces lactis
Name	Sequence (5'-3')
Oligonucleotides used for cassette knockouts
pol30∆::K.l.LEU2 fwd	CTTCAATATCTAATTATTTAGCATTTTTCTTCTCCATCCGgctgtgaagatcccagcaaa
pol30∆::K.l.LEU2 rev	TTGGAAACAAAGCAATATTCCATTTGGAAGGGTTCATAGCaaccggaacctgtattattt
mat∆::K.l.LEU2 fwd	CTCACTATCTTGCCAATAAGACTCTACCCAGATTTGTATTgctgtgaagatcccagcaaa
mat∆::K.l.LEU2 rev	GGTTAAGATAAGAACAAAGAATGATGCTAAGAATTGATTGaaccggaacctgtattattt
dpb3∆::hisMX fwd	TGATAAAAACAAGCAAGGGTCAACCGTGTTGCAAAAAAAgacatggaggcccagaatacc
dpb3∆::hisMX rev	CATCGAATAGTAATTACATAGCAATAATAGCAATAACAcagtatagcgaccagcattcac
cac1∆::K.l.URA3 fwd	TGAACCTCAAGACAGAAGAGAATCGAAAGGAAAAGGGAAAcccaatacaacagatcacgt
cac1∆::K.l.URA3 rev	GTTTATCTGTATGTTTCTATATACTAAAGATCCGTTCAAGctgggtagaagatcggtctg
guide RNA sequences used for CRISPR-Cas9 editing
POL30 top	gactttCCATACCTAACGTAACAGGA
POL30 bottom	aaacTCCTGTTACGTTAGGTATGGaa
MCM2 top	gactttTAATATGTATGACGATTATG
MCM2 bottom	aaacCATAATCGTCATACATATTAaa
BAR1 top	gactttAAATAAAAAGAGTGTCTAGA
BAR1 bottom	aaacTCTAGACACTCTTTTTATTTaa
CRISPR repair templates
pol30-8 top	TCTATTGGTCTCCTTGGAAATAGGTGTCGAAGCCTTCCAAGAATATGCTTGTGCTCATCC
pol30-8 bottom	ATTTTACTTAGTGAGGTTAGATCCATACCTAACGTAACAGGATGAGCACAAGCATATTCT
mcm2-3A top	AACGAAGTAGATTTGATGGACGATAATATGGCTGACGATGCAGCAGCTGATCATAATAGA
mcm2-3A bottom	TTGTTCCCTGTCGTCAACTTGATCTGGATCAGCTCTATCTCTATTATGATCAGCTGCTGC
bar1∆ top	CGTGATTTAATTCTAGTGGTTCGTATCGCCTAAAATCATAGAAATCTGGA
bar1∆ bottom	TGATATTTATATGCTATAAAAAAATTGTACTCCAGATTTCTATGATTTTA
primers used for quantitative PCR
ACT1 fwd	TTTTGTCCTTGTACTCTTCCGGTAGAAC
ACT1 rev	CCAAATCGATTCTCAAAATGGCGTGAG
POL30 fwd	GATCAACCTGTCGACTTGAC
POL30 rev	GGAATAAAGCAGGAGCTTCG
HMLα1 fwd	TCACAGGATAGCGTCTGGAA
HMLα1 rev	TCAGCGAGCAGAGAAGACAA
HMLα2 fwd	TCCACAAATCACAGATGAGT
HMLα2 rev	GTTGGCCCTAGATAAGAATCC
HMRa1 fwd	GGCGGAAAACATAAACAGAAC
HMRa1 rev	GGGTGATATTGATGATTTTCCC
gene blocks for pol30-6 and pol30-79 URA3 swap
pol30-6 5'	GCGAAACGCGTAACTTTTTTTTTTTGGATTTCAACTGATAGTTTTCGTACTTTGCTTCCTCTGGTACATAAAATTATATATAAGAAACACTTTTGCTTTAGCCTTCCTTTCTTTCCACTTGCACCTTTCACTTTCGCCGTCCTTTTTCACTCACAGCAACAAGCAGCAAGCACTAAGTACGCAGTCAAAAGAGAGAAAAAATGTTAGAAGCAAAATTTGAAGAAGCATCCCTTTTCAAGAGAATAATTGATGGTTTCAAAGATTGTGTCCAGTTGGTCAATTTCCAATGTAAAGAAGATGGTATCATTGCACAAGCTGTCGCTGCTTCAAGAGTTCTATTGGTCTCCTTGGAAATAGGTGTCGAAGCCTTCCAAGAATATAGATGTGACCATCCTGTTA…
pol30-6 3'	TCAACACTAAGACCTATAGTGAGAGAGCAGAAACTCATGCCTCACCAGTAGCACAGCGATTATTTCGATTAATGGAACTGAAGAAAACCAATTTATGTGCATCAATTGACGTTGATACCACTAAGGAATTCCTTGAATTAATTGATAAATTAGGTCCTTATGTATGCTTAATCAAGACTCATATTGATATAATCAATGATTTTTCCTATGAATCCACTATTGAACCATTATTAGAACTTTCACGTAAACATCAATTTATGATTTTTGAAGATAGAAAATTTGCTGATATTGGTAATACCGTAAAGAAACAATATATTGGTGGAGTTTATAAAATTAGTAGTTGGGCAGATATTACCAATGCTCATGGTGTCACTGGGAATGGAGTGGTTGAAGGATTAA…
pol30-79 5'	ATGTTAGAAGCAAAATTTGAAGAAGCATCCCTTTTCAAGAGAATAATTGATGGTTTCAAAGATTGTGTCCAGTTGGTCAATTTCCAATGTAAAGAAGATGGTATCATTGCACAAGCTGTCGATGACTCAAGAGTTCTATTGGTCTCCTTGGAAATAGGTGTCGAAGCCTTCCAAGAATATAGATGTGACCATCCTGTTACGTTAGGTATGGATCTAACCTCACTAAGTAAAATCCTACGTTGTGGTAACAACACCGATACATTAACACTAATTGCTGACAACACACCGGATTCCATCATCTTATTATTTGAGGATACCAAGAAAGACCGTATAGCCGAATACTCTCTGAAATTGATGGATATCGATGCTGATTTCGCTAAGGCTGAAGAATTACAGTAC…
pol30-79 3'	AGAGCAGAAACTCATGCCTCACCAGTAGCACAGCGATTATTTCGATTAATGGAACTGAAGAAAACCAATTTATGTGCATCAATTGACGTTGATACCACTAAGGAATTCCTTGAATTAATTGATAAATTAGGTCCTTATGTATGCTTAATCAAGACTCATATTGATATAATCAATGATTTTTCCTATGAATCCACTATTGAACCATTATTAGAACTTTCACGTAAACATCAATTTATGATTTTTGAAGATAGAAAATTTGCTGATATTGGTAATACCGTAAAGAAACAATATATTGGTGGAGTTTATAAAATTAGTAGTTGGGCAGATATTACCAATGCTCATGGTGTCACTGGGAATGGAGTGGTTGAAGGATTAAAACAGGGAGCTAAAGAAACCACC…
